# Genomes of keystone *Mortierella* species lead to better *in silico* prediction of soil mycobiome functions from Taiwan’s offshore islands

**DOI:** 10.1101/2021.12.20.473467

**Authors:** Yu-fei Lin, Wei-An Liu, Yu-Ching Liu, Hsin-Han Lee, Yen-Ju Lin, Ed-Haun Chang, Meiyeh J Lu, Chih-Yu Chiu, Isheng Jason Tsai

## Abstract

The ability to correlate the functional relationship between microbial communities and their environment is critical to understanding microbial ecology. There is emerging knowledge on island biogeography of microbes but how island characteristics influence functions of microbial community remain elusive. Here, we explored soil mycobiomes from nine islands adjacent to Taiwan using ITS2 amplicon sequencing. Geographical distances and island size were positively correlated to dissimilarity in mycobiomes, and we identified 56 zero-radius operational taxonomic units (zOTUs) that were ubiquitously present across all islands, and as few as five *Mortierella* zOTUs dominate more than half of mycobiomes. Correlation network analyses revealed that seven of the 45 hub species were part of the ubiquitous zOTUs belonging to *Mortierella, Trichoderma, Aspergillus, Clonostachys* and *Staphylotrichum*. We sequenced and annotated the genomes of seven *Mortierella* isolates, and comparative predictions of KEGG orthologues using PICRUSt2 database updated with new genomes increased sequence reads coverage by 62.9% at the genus level. In addition, genes associated with carbohydrate and lipid metabolisms were differentially abundant between islands which remained undetected in the original database. Predicted functional pathways were similar across islands despite their geographical separation, difference in differentially abundant genes and composition. Our approach demonstrated the incorporation of the key taxa genomic data can improve functional gene prediction results and can be readily applied to investigate other niches of interests.
