## Supplementary Table 1 for "Genomes of keystone *Mortierella* species lead to better *in silico* prediction of soil mycobiome functions from Taiwan’s offshore islands"

### Sheet: Genome statisics
position	Species	Strain	Genome source	Used in PICRUSt2	Abbriviation	genome size	n	N50	L50	N90	L90	BUSCO to Fungi	BUSCO to Mucoromycota	total gene number	non-overlapping gene number	gene length	intergene length	exon number	exon length	intron length	overlapping gene number
1	Mortierella elongata	NVP64	JGI	Yes	MoreloNVP64	51153770	33	2739884	8	1148835	19	98.9%	98.0%	13739	12968	27755660	23398110	46356	18915733	8839927	771
2	Mortierella elongata	MPI-CAGE-AA-0104	JGI	No	MoreloU14	50910406	79	1935744	10	619087	27	96.8%	96.6%	14234	13367	27971127	22939279	46626	19000999	8970128	867
3	Mortierella elongata	AG-77	JGI	Yes	Morelo	49863165	473	517143	31	105368	107	98.6%	97.7%	14969	14281	27988765	21874400	49187	19671538	8317227	688
4	Morteirella sp.	SJ01-01	de novo	Yes	MorSJ01-01	50495445	40	2839082	8	1679951	16	99.1%	98.0%	13215	13199	29252520	21242925	50630	22172442	7080078	16
5	Morteirella sp.	BG05-11	de novo	Yes	MorBG05-11	50379757	24	2786290	8	1531352	17	98.5%	98.4%	13172	13160	29744779	20634978	50667	22699866	7044913	12
6	Linnemannia elongata	AD073	JGI	Yes	Linelo	48200405	156	705838	21	179881	73	97.7%	96.7%	13851	12829	27562836	20637569	45391	18675933	8886903	1022
7	Morteirella sp.	SJ01-07	de novo	Yes	MorSJ01-07	55141952	45	3027948	7	2096302	16	97.9%	97.8%	13026	13015	29499401	25642551	50872	22322979	7176422	11
8	Morteirella sp.	BG05-04	de novo	Yes	MorBG05-04	55584978	44	3052600	8	1769614	18	98.2%	98.1%	13336	13324	30536347	25048631	51740	23272620	7263727	12
9	Mortierella gamsii	AM1032	JGI	Yes	Morgam	57786961	324	385511	42	89727	154	98.8%	98.2%	14981	14160	29534389	28252572	49387	20061015	9473374	821
10	Mortierella alpina	KOD1005	JGI	No	MoralpKOD1005	37623140	69	1667773	8	531388	23	98.2%	97.7%	11816	10834	22704909	14918231	41254	16084134	6620775	982
11	Morteirella sp.	NG01-12	de novo	Yes	MorNG01-12	38381593	18	3265369	6	1720653	12	97.1%	97.7%	10369	10358	24048110	14333483	44701	18738012	5310098	11
12	Mortierella alpina	AD266	JGI	Yes	MoralpAD266	39727328	40	2137591	8	1119117	18	98.6%	97.9%	12145	11097	23363223	16364105	41651	16471996	6891227	1048
13	Dissophora decumbens	NRRL 22416	JGI	No	Disdec	39062863	50	6885096	2	3709994	5	98.2%	97.6%	11886	10747	21947786	17115077	40712	15366047	6581739	1139
14	Dissophora ornata	CBS 347.77	JGI	Yes	Disorn	38942631	2577	32751	344	6932	1315	96.0%	95.6%	12584	11717	23017267	15925364	42122	16207321	6809946	867
15	Mortierella multidivaricata	RSA 2152	JGI	Yes	Mormul	37665308	217	369630	35	96780	109	96.2%	94.8%	12248	11325	22098911	15566397	41007	15437375	6661536	923
16	Mortierella sp.	AD185	JGI	Yes	MorAD185	55628574	51	2641002	7	830272	20	98.3%	97.8%	15422	14444	30489748	25138826	51309	22341814	8147934	978
17	Mortierella sp.	GBAus27b	JGI	No	MorGBAus27b	44971843	140	820600	15	211930	56	97.4%	96.8%	13953	12908	24929691	20042152	45103	18170678	6759013	1045
18	Lobosporangium transversale	NRRL 3116	JGI	Yes	Lobtra	42768949	138	672590	22	218812	66	96.4%	96.9%	11822	11266	22640793	20128156	42325	15857884	6782909	556
19	Mortierella humilis	PMI_1414	JGI	Yes	Morhum	36204870	523	118088	99	39026	307	85.9%	85.4%	12012	11197	21090045	15114825	38898	14932467	6157578	815
20	Mortierella verticillata	NRRL 6337	JGI	Yes	Morver	41854149	55	2912254	6	818739	15	98.1%	97.8%	12569	11789	24219330	17634819	43058	17974587	6244743	780
21	Morteirella sp.	NG01-01	de novo	Yes	MorNG01-01	41552276	19	5838253	3	2319137	8	97.5%	97.5%	10540	10526	23427479	18124797	44454	18100803	5326676	14
22	Mortierella minutissima	AD051	JGI	Yes	Mormin	42872265	92	1101483	12	338428	37	97.7%	97.5%	13383	12456	24945665	17926600	44366	17548239	7397426	927
23	Lunasporangiospora selenospora	KOD1015	JGI	No	Lunsel	58908403	148	4014929	5	133245	19	98.3%	96.2%	13461	12348	26357906	32550497	45058	17606591	8751315	1113
24	Mortierella ambigua	NRRL 28271	JGI	Yes	Moramb	39110494	32	3392922	6	1144844	12	96.3%	95.2%	10759	9721	20388423	18722071	32431	14038860	6349563	1038
25	Mortierella wolfii	NRRL 6351	JGI	Yes	Morwol	36602364	12	4652973	4	2595552	8	97.6%	95.8%	10038	9162	19733652	16868712	31703	13640803	6092849	876
26	Mortierella capitata	AV005	JGI	Yes	Morcap	35512539	47	2013012	6	908565	18	97.8%	96.1%	10395	9440	20296045	15216494	32383	13957347	6338698	955
27	Morteirella sp.	NG01-10	de novo	Yes	MorNG01-10	34531023	10	4712112	3	3433613	6	96.0%	95.0%	8389	8371	20323206	14207817	27893	16168929	4154277	18
28	Mucor lanceolatus	UBOCC-A-109153	JGI	No	Muclan	43423002	1531	141562	88	13186	388	94.3%	94.5%	10644	10643	18166792	25256210	48385	14600942	3565850	1
29	Mucor fuscus	UBOCC-A-109160	JGI	No	Mucfus	40604092	3819	27310	457	4298	1805	96.9%	96.0%	12311	12310	19234087	21370005	53290	16137773	3096314	1
30	Mucor racemosus	UBOCC-A-109155	JGI	No	Mucrac	46924235	3506	24904	574	7146	1810	98.4%	98.3%	11269	11269	18783289	28140946	48061	16134216	2649073	0
31	Mucor endophyticus	UBOCC-A-113049	JGI	No	Mucend	34997769	159	1956696	8	574670	20	97.6%	97.5%	11445	11445	19616611	15381158	51888	16319491	3297120	0
32	Piromyces finnis	NA	JGI	No	Pirfin	56455805	232	749539	25	184885	82	86.5%	62.7%	10992	10605	25291970	31163835	51427	16862397	8429573	387
33	Rhizoclosmatium globosum	JEL800	JGI	No	Rhiglo	57018351	437	292246	51	52969	244	83.0%	58.4%	21903	19654	29388014	27630337	74061	22886110	6501904	2249
34	Spizellomyces punctatus	DAOM BR117	JGI	No	Spipun	24131112	38	1465700	7	511319	19	95.7%	80.1%	9424	6989	14364964	9766148	36929	10143895	4221069	2435

### Sheet: Sheet1
	assembly
	strain	total base	seq num	mean (kb)	max	N50 (kb)	L50	N90 (kb)	L90	N
	BG05-04	55584978	44	1263.3	4688.6	3052.6	8	1769.6	18	0
	BG05-11	50379757	24	2099.2	4838	2786.3	8	1531.4	17	0
	NG01-01	41552276	19	2187	9710.9	5838.3	3	2319.1	8	0
	NG01-10	34531023	10	3453.1	9614.2	4712.1	3	3433.6	6	0
	NG01-12	38381593	18	2132.3	4179	3265.4	6	1720.7	12	0
	SJ01-01	50495445	40	1262.4	4933.6	2839.1	8	1680	16	0
	SJ01-07	55141952	45	1225.4	5889	3027.9	7	2096.3	16	0
	illumina.dna
	strain	total base	seq num	read length
	BG05-04	3532970952	28039452	126
	BG05-11	3376521540	26797790	126
	NG01_10	3352441932	26606682	126
	NG01_12	3258505404	25861154	126
	NG01-01	3289762476	26109226	126
	SJ01-01	3389306004	26899254	126
	SJ01-07	3412156104	27080604	126
	illumina.rna
	strain	total base	seq num	read length
	BG05-04	2246552028	14877828	151
	BG05-11	2798638832	18534032	151
	NG01-01	3061639760	20275760	151
	NG01-10	2414395474	15989374	151
	NG01-12	2747545264	18195664	151
	SJ01-01	2793890486	18502586	151
	SJ01-07	2841983080	18821080	151
	nanopore
	strain	total base	seq num	max	min	N50	N90	mean	median	fc num
	BG05-04	6383642591	551585	786187	1	19596	6513	11573.3	8438	1
	BG05-11	6633521933	564141	140294	3	21523	6079	11758.6	7440	1
	NG01-01	6064053599	559943	482603	2	19006	5837	10829.8	7295	1
	NG01-10	5831378072	516070	379977	1	20719	6260	11299.6	7283	1
	NG01-12	13972997659	927397	606649	2	25559	9159	15066.9	11645	1
	SJ01-01	3420581802	313449	548868	3	22012	6227	10912.7	6309	1
	SJ01-07	9164844080	1313866	931537	1	16916	3083	6975.48	2874	3

### Sheet: Sheet2
	trial1	guppy 2.3.5, flye
		total base	seq num	mean	max	L50	N50	L90	N90
	BG5-11	50621383	39	1298	9444.3	3566.6	5	1718.5	12
	BG5-4	55797553	105	531.4	15673.1	5447.7	3	1906	11
	NG01-1	34476983	14	2462.6	9598.8	4703	3	3431.8	6
	NG01-10	38671964	65	595	5170	3281	5	1698.7	12
	NG01-12	41659218	46	905.6	9689.5	3249.8	5	2241.9	11
	NG01_merge	114691621	118	972	12610	4150.5	9	1427.9	27
	SJ07	55250974	83	665.7	6121.3	3118.3	6	1622.4	15
	SJ1-1	51333464	86	596.9	6804.3	2412.9	8	1364.2	20
	trial2	guppy 3.0.3, flye
	BG5-11	50576966	43	1176.2	6229.9	2957.1	6	1421.7	15
	BG5-4	55405909	98	565.4	5516.7	3049.8	7	1487	17
	NG01-1	34457375	13	2650.6	9590.1	4698.4	3	3426.9	6
	NG01-10	38664818	82	471.5	5133.4	3279.9	5	1280.6	13
	NG01-12	41673195	49	850.5	9716.2	5361.6	3	2845.3	8
	SJ07	55309333	173	319.7	6265.3	3066.6	7	1402.6	16
	SJ1-1	51110938	99	516.3	6803.7	2382.6	8	1335.1	20
	canu_trial1	guppy 3.3.3
	BG5-11	51385236	47	1093.3	4804.8	2778.4	8	1315.8	18
	BG5-4	56578826	39	1450.7	6485	2974.3	8	1591.8	17
	NG01-1	34718008	19	1827.3	9563.7	4705.4	3	3415.2	6
	NG01-10	38870752	36	1079.7	4169.1	3257.6	6	1716.9	12
	NG01-12	42074818	27	1558.3	9684.5	3458.9	4	2179.3	10
	SJ07	57233985	84	681.4	5182.7	2911.2	9	1488	19
	SJ1-1	53607637	132	406.1	3686.7	2684.3	9	1363.3	21
	flye_trial3	guppy 3.3.3, flye with canu corrected reads
	BG05-04	55695250	40	1392.4	4695.9	3058.9	8	1773.5	18
	BG05-11	50477740	24	2103.2	4847.8	2790.3	8	1534.6	17
	NG01-01	41581329	18	2310.1	9717.7	5839.4	3	2320.5	8
	NG01-10	34296937	10	3429.7	9548.7	4674.4	3	3413.1	6
	NG01-12	38458329	17	2262.3	4186.4	3271.4	6	1724.2	12
	SJ01-01	50567912	41	1233.4	4935.8	2839.3	8	1865.8	15
	SJ01-07	55287131	44	1256.5	5906.3	3033.2	7	2100.6	16
	flye_trial3	post-assemby
	BG05-04	55585586	45	1235.2	4688.6	3052.6	8	1769.6	18
	BG05-11	50379755	24	2099.2	4838	2786.3	8	1531.4	17
	NG01-01	41553017	20	2077.7	9710.9	5838.3	3	2319.1	8
	NG01-10	34531025	10	3453.1	9614.2	4712.1	3	3433.6	6
	NG01-12	38381600	17	2257.7	4179	3265.4	6	1720.7	12
	SJ01-01	50496975	43	1174.3	4933.6	2839.1	8	1680	16
	SJ01-07	55149709	57	967.5	5889	3027.9	7	2096.3	16

### Sheet: 工作表1
species	species_new	abbriviation	source	keep	download	strain	ID	genome_source	note
Dissophora decumbens NRRL 22416	Dissophora decumbens	Disdec	JGI	1	1	NRRL 22416	Disdec1	JGI	24
Dissophora ornata	Dissophora ornata	Disorn	JGI	1	1	CBS 347.77	Disorn1	JGI	1
Linnemannia elongata AD073	Linnemannia elongata	Linelo	JGI	1	1	AD073	MoeAD073_1	JGI	20
Lobosporangium transversale	Lobosporangium transversale	Lobtra	Mondo SJ et al., 2017	1	1	NRRL 3116	Lobtra1	JGI	2
Lunasporangiospora selenospora KOD1015	Lunasporangiospora selenospora	Lunsel	JGI	1	1	KOD1015	Morsel1	JGI	25
Mortierella sp. AD185	Mortierella sp. AD185	MorAD185	JGI	1	1	AD185	MorAD185_1_1	JGI	10
Mortierella alpina AD266	Mortierella alpina AD266	MoralpAD266	JGI	1	1	AD266	Moralp1_1	JGI	22
Mortierella alpina KOD1005	Mortierella alpina KOD1005	MoralpKOD1005	JGI	1	1	KOD1005	Moramoe1	JGI	23
Mortierella ambigua	Mortierella ambigua	Moramb	JGI	1	1	NRRL 28271	Moramb1	JGI	3
Morteirella sp.	Morteirella sp.	MorBG05-04	Jlab	1	1	BG05-04	BG05-04	de novo
Morteirella sp.	Morteirella sp.	MorBG05-11	Jlab	1	1	BG05-11	BG05-11	de novo
Mortierella capitata AV005	Mortierella capitata	Morcap	JGI	1	1	AV005	Morcap1	JGI	27
Mortierella elongata	Mortierella elongata	Morelo	Uehling J et al., 2017	1	1	AG-77	Morel2	JGI	4
Mortierella elongata NVP64	Mortierella elongata NVP64	MoreloNVP64	JGI	1	1	NVP64	MoeNVP64_1	JGI	6
Mortierella elongata MPI-CAGE-AA-0104	Mortierella elongata MPI-CAGE-AA-0104	MoreloU14	JGI	1	1	MPI-CAGE-AA-0104	Morel_U14_1	JGI	5
Mortierella gamsii AM1032	Mortierella gamsii	Morgam	JGI	1	1	AM1032	Morgam1	JGI	21
Mortierella sp. GBAus27b	Mortierella sp. GBAus27b	MorGBAus27b	JGI	1	1	GBAus27b	MorGBAus27b_1	JGI	11
Mortierella humilis	Mortierella humilis	Morhum	JGI	1	1	PMI_1414	Morhum1	JGI	7
Mortierella minutissima	Mortierella minutissima	Mormin	JGI	1	1	AD051	Mormin1_1	JGI	8
Mortierella multidivaricata	Mortierella multidivaricata	Mormul	JGI	1	1	RSA 2152	Mormul1	JGI	9
Morteirella sp.	Morteirella sp.	MorNG01-01	Jlab	1	1	NG01-01	NG01-01	de novo
Morteirella sp.	Morteirella sp.	MorNG01-10	Jlab	1	1	NG01-10	NG01-10	de novo
Morteirella sp.	Morteirella sp.	MorNG01-12	Jlab	1	1	NG01-12	NG01-12	de novo
Morteirella sp.	Morteirella sp.	MorSJ01-01	Jlab	1	1	SJ01-01	SJ01-01	de novo
Morteirella sp.	Morteirella sp.	MorSJ01-07	Jlab	1	1	SJ01-07	SJ01-07	de novo
Mortierella verticillata	Mortierella verticillata	Morver	NA	1	1	NRRL 6337	Morve1	JGI	12
Mortierella wolfii NRRL 6351	Mortierella wolfii	Morwol	JGI	1	1	NRRL 6351	Morwol1	JGI	26
Mucor endophyticus	Mucor endophyticus	Mucend	Lebreton A et al., 2020	1	1	UBOCC-A-113049	Mucend1	JGI	13
Mucor fuscus	Mucor fuscus	Mucfus	Lebreton A et al., 2020	1	1	UBOCC-A-109160	Mucfus1	JGI	14
Mucor lanceolatus	Mucor lanceolatus	Muclan	Lebreton A et al., 2020	1	1	UBOCC-A-109153	Muclan1	JGI	15
Mucor racemosus	Mucor racemosus	Mucrac	Lebreton A et al., 2020	1	1	UBOCC-A-109155	Mucrac1	JGI	16
Piromyces sp. finn	Piromyces finnis	Pirfin	TWO	1	1	NA	Pirfi3	JGI	17
Rhizoclosmatium globosum	Rhizoclosmatium globosum	Rhiglo	Mondo SJ et al., 2017	1	1	JEL800	Rhihy1	JGI	18
Spizellomyces punctatus	Spizellomyces punctatus	Spipun	Russ C et al., 2016	1	1	DAOM BR117	Spipu1	JGI	19
